# Phylogeography of *Lanius senator* reveals conflicts between alpha taxonomy, subspecies ranges and genetics

**DOI:** 10.1101/2021.10.27.466041

**Authors:** Martina Nasuelli, Luca Ilahiane, Giovanni Boano, Marco Cucco, Andrea Galimberti, Marco Pavia, Emiliano Pioltelli, Arya Shafaeipour, Gary Voelker, Irene Pellegrino

## Abstract

Implementing the effort in understanding biogeographic distribution patterns and taxonomic limits within animal groups is crucial for addressing several challenges of modern zoology. Although avian phylogeography has been deeply investigated within Western Palearctic, several families, such as shrikes, still display complicated or neglected biogeographic patterns both between and within species, thus requiring further investigations. The Woodchat Shrike (*Lanius senator*) is a long-distance migratory species that exhibits three morphologically well-recognizable subspecies, whose boundaries have never been molecularly investigated. Here, we aimed to define the phylogeographic structure of *Lanius senator* throughout its breeding range and assess the genetic coherence with the phenotypically described subspecies. We assembled a collection of 34 samples mainly from breeding populations of each subspecies and analyzed them at four mtDNA and two nuDNA markers. We did not find a clear phylogenetic structure with nuclear Ornithine Decarboxylase (ODC) and myoglobin intron 2 (MYO), while all the four mtDNA loci (i.e., ND2, COI, *cytb* and Control Region) highlighted two main haplogroups, one including both the nominate subspecies *L. s. senator* and *L. s. badius* and the second consistent with *L. s. niloticus* only from the easternmost part of the range. Surprisingly, individuals phenotypically assigned to *L. s. niloticus* from Israel were genetically assigned to the *senator/badius* haplogroup. Moreover, genetic distances showed intermediate values between inter-intraspecies diversity usually found in Passerines. We estimated a divergence time among the two haplogroups around 800 kya (549 - 1.259 kya HPD). Our findings showed a mismatch in subspecies assignment using morphology and genetic information and a marked differentiation between the eastern *L*.*s. niloticus* and all the other *L. senator* populations.
