## Supplemental Material_Table S1 for "Phylogeography of *Lanius senator* reveals conflicts between alpha taxonomy, subspecies ranges and genetics"

### Sheet: nomenclature
original described subspecies	Author	year	type locality	reference	Type in	Breeding range	Winter range	Hartert, 1910.	Clancey, 1948.	Vaurie 1955	Peters et al. 1960.	Cramp & Perrins 1993.	del Hoyo, J, A Elliott, & D A Christie (Eds) 2005.	Dickinson & Christidis, 2014.	del Hoyo & Collar, 2016	Shirihai & Svensson 2018	Clements et al., 2019	Gill F et al., 2021.
Lanius senator	Linnaeus, 1758	1758	"Indiis" error = Rhine valley, Germany	Syst.Nat.			Africa South of Sahara	L. s. senator	L. s. senator	L. s.senator	L. s.senator	L.s.senator	L. s. senator	L. s. senator	L. s. senator	L. s. senator	L. s. senator	L. s. senator
Lanius rufus	Gmelim, 1788	1788	Europa (basiert auf Brisson's "Pie Griesche rousse")	Syst. Nat. I (XIII ed.) pag 301				L. s. senator								L. s. senator
Lanius senegalensis	Gmelim, 1788	1788	Senegal (ex Buffon's [rectius Daubenton's] Pl. Enl. 477 fig. 2	Syst. Nat. I (XIII ed.) pag 302				L. s. senator
Lanius rutilus	Latham, 1790	1790	Habitat in Europa (ex Brisson, Gmelin, Ray, Frisch, Klein, Buffon usw.)	Ind. Orn. I p. 70				L. s. senator			L.s.senator
Lanius pomeranus	Sparrman	1798	Pomerania	Museum Carlsonianum, in quo novas et selectas aves, coloribus ad vivum brevique descriptione illustratas, suasu et sumtibus generosissimi possessoris . Fasc.I N.I, Taf. 1							L.s.senator					L. s. senator
Lanius ruficollis	Stephens, 1809	1809	Europa	in Shaw's Gen. Zool., VII p. 316				L. s. senator
Lanius melanotos	Brehm	1828	in den deutschen Ebenen	Isis 1828, p. 1275 (nomen nudum); Handb. Naturg. Vog. Deutsch., 1831, p. 238				L. s. senator
Lanius rutilans	Temminck, 1839	1839	Senegal (Jusqu'à présent nous n'avons eu d'autre notice sur cette espèce, nouvelle pour l'Europe, que par les sujets provenant du Sénégal. Les recherches faites depuis peu en Andalousie, prouvent qu'elle existe aussi dans le midi de l'Espagne. Les sujets de l'Andalousie, que je dois à la complaisance de M. Boissonneau , ne diffèrent pas de ceux du Sénégal ; ces derniers ont seulement des teintes …	Planches Color. Livr. 102 Tab.Meth.:19		Iberian Peninsula (except N-Spain) and NW Africa	W-Africa	L.s.senator (Lanius rutilans Temminck, Man. d'ürn. IV, p. 601 (1840 — beruht auf dem von Daubenton, PI. Eni., Taf. 477 fig. 2 abgebildeten Pie-Grieche rousse du Senegal. Siehe oben).	L. s. senator	L. s.senator		L. s. rutilans	L. s. senator	L. s. senator (included in senator, see Vaurie 1955 and Rand 1960, but see Cramp 1993)	Lanius senator rutilans	L. s. senator (insufficient differences to accept rutilans)		L. s. senator
Enneoctonus niloticus	Bonaparte, 1853	1853	the White Nile	Rev.Mag.Zool. Ser 2, No. 5: 439	Paris Museum	Cyprus, S & E Turkey, Levant and N Iraq E to Iran	E Africa & SW Arabia	L. s. niloticus	L. s. niloticus	L. s. niloticus	L.s.niloticus		L. s. niloticus	L. s. niloticus	L. s. niloticus	L. s. niloticus	L. s. niloticus	L. s. niloticus
Lanius badius	Hartlaub, 1854	1854	Gold Coast	Hartlaub G., 1854. Versuch einer Synoptischen Ornithologie Westafrica's. J.Orn. 2: 100	Mus. Brem.	Islands in W-Meediterranean (Balearics, Capraia, Corsica, Sardinia)	W-Africa	L. s. badius	L. s. badius	L. s. badius	L.s.badius	L. s. badius	L. s. badius	L. s. badius	L. s. badius	L. s. badius	L. s. badius	L. s. badius
Lanius paradoxus	A.E.Brehm	1854	In winter in Agypten, auch in Sudeuropa	Brehm A.E., 1854. J. fur Ornith., p. 75												L. s. niloticus
Lanius cognatus	A.E.Brehm	1855	Verirrt sich nach Sudeuropa	Brehm A.E., 1854 J. fur Ornith., p. 75												L. s. niloticus
Enneoctonus Jardinii	v. Muller	1855	Sennaar und Nubien	Muller, 1855. J. fur Ornith., p. 450												L. s. niloticus
Enneoctonus pectoralis	v. Muller	1855	Sennaar	Muller, 1855. J. fur Ornith., p. 451												L. s. niloticus
Lanius senator flueckigeri	Kleinschmidt, 1907	1907	Lambèse	Kleinschmidt O. (1907): Die nordafrikanischen Rotkopfwürger – Falco - unregelmässig im Anschluss an das Werk "BERAJAH, Zoographia infinita" erscheinende Zeitschrift – 3: 67 - 68.	Alexander Koenig, Bonn	Algeria			L. s. flueckigeri	L. s.senator	L.s.senator	L. s. rutilans	L. s. senator
Lanius senator erlangeri	Kleinschmidt, 1919	1919	Tunis	Kleinschmidt O. (1919): Lanius Senator italiae prog. nov. – Falco - unregelmässig im Anschluss an das Werk "BERAJAH, Zoographia infinita" erscheinende Zeitschrift – 14	Alexander Koenig, Bonn	Tunisia			L. s. flueckigeri (erlangeri cannot be separated from fluckigeri)	L. s.senator	L.s.senator		L. s. senator
Lanius senator weigoldi	Kleinschmidt, 1919	1919	Malaga (Spain)	Kleinschmidt O. (1919): Lanius Senator italiae prog. nov. – Falco - unregelmässig im Anschluss an das Werk "BERAJAH, Zoographia infinita" erscheinende Zeitschrift – 14 (1918)	Alexander Koenig, Bonn	Spain			L. s. weigoldi	L. s.senator	L.s.senator	L. s. rutilans	L. s. senator
Lanius senator italiae	Kleinschmidt, 1922	1922	Montedel Casentino, Toscana	Kleinschmidt O. (1922): Lanius Senator italiae prog. nov. – Falco - unregelmässig im Anschluss an das Werk "BERAJAH, Zoographia infinita" erscheinende Zeitschrift – 18: 24 - 25.	Alexander Koenig, Bonn	Italy			L. s. italiae	L. s.senator	L.s.senator		L. s. senator			L. s. senator
Lanius senator hensii	Clancey, 1948	1948	Siracusa (Sicily)	Clancey, 1948, Bull. Brit. Ornith. Club, vol. 68, p. 90-92	Clancey Coll. (but now?)	Sicilia orientale			L. s. hensii	L. s.senator	L.s.senator	? L. s. hensii (birds from Sicily perhaps separable as hensii Clancey 1948)	L. s. senator
