## Supplemental Material_Table S2 for "Phylogeography of *Lanius senator* reveals conflicts between alpha taxonomy, subspecies ranges and genetics"

### Sheet: Samples list
				Haplotypes							GenBank Accession Number
Taxon	Locality	Date	Haplogroups	ND2	COI	Cytb	CR	Concatenated	Myo	ODC	ND2	COI	cytb	Control Region	MYO	ODC6-7	Sample ID	Type	Age	Sex	Lat	Lon	From	Curators and contacts
Lanius senator badius	Italy,Sardinia, Telti	2018-05-17	BS	LsenND2_1	LsenCOI_1	LsenCytb_1	LsenCR_1	Lsen1	LsenMyo1	LsenODC1/LsenODC2	OD991865	OD991799	OD991831	OD991936	OD991922	OD991990	IT 0813	Blood	A	F	40.8517	9.30968	TAMU/UNIUPO/MusNatHist Carmagnola	Authors
Lanius senator badius	Italy,Sardinia, Telti	2018-05-17	BS	LsenND2_2	LsenCOI_2	LsenCytb_2	LsenCR_1	Lsen2	LsenMyo1/LsenMyo2	LsenODC3	OD991866	OD991800	OD991832	OD991937	OD991923	OD991991	IT 0820	Blood	A	M	40.8517	9.30968	TAMU/UNIUPO/MusNatHist Carmagnola	Authors
Lanius senator senator	Italy,Calabria, Caccuri	2018-07-03	BS	LsenND2_2	LsenCOI_2	LsenCytb_3	LsenCR_2	Lsen3	LsenMyo1/LsenMyo3	LsenODC2/LsenODC4	OD991867	OD991801	OD991833	OD991938	OD991924	OD991992	IT 1090	Blood	A	M	39.21225	16.76899	TAMU/UNIUPO/MusNatHist Carmagnola	Authors
Lanius senator senator	Italy,Calabria, Caccuri	2018-07-03	BS	LsenND2_3	LsenCOI_3	LsenCytb_4	LsenCR_3	Lsen4	LsenMyo1	LsenODC3/LsenODC5	OD991868	OD991802	OD991834	OD991939	OD991925	OD991993	IT 1092	Blood	A	M	39.21225	16.76899	TAMU/UNIUPO/MusNatHist Carmagnola	Authors
Lanius senator senator	Italy,Abruzzo, Volpe	2020-07-26	BS	LsenND2_4	LsenCOI_3	LsenCytb_5	LsenCR_4	Lsen5	LsenMyo1/LsenMyo4	LsenODC2/LsenODC6	OD991869	OD991803	OD991835	OD991940	OD991926	OD991994	IT2867	Blood	A	M	42.295742	13.743431	TAMU/UNIUPO/MusNatHist Carmagnola	Authors
Lanius senator senator	Italy,Abruzzo, Volpe	2020-07-26	BS	LsenND2_5	LsenCOI_4	LsenCytb_6	LsenCR_1	Lsen6	_	_	OD991870	OD991804	OD991836	OD991941	_	_	IT2868	Blood	J	M	42.295742	13.743431	TAMU/UNIUPO/MusNatHist Carmagnola	Authors
Lanius senator senator	Spain,Madrid, Alcalá de Henares	2004-07-14	BS	LsenND2_6	LsenCOI_3	LsenCytb_7	LsenCR_1	Lsen7	LsenMyo1	LsenODC2	OD991871	OD991805	OD991837	OD991942	OD991927	OD991995	MNCN6732	Tissue - Muscle	_	F	40.48205	-3.35996	Museo Nacional de Ciencias Naturales Madrid	Beatriz Alvarez Dorda, Isabel Rey
Lanius senator senator	Spain,Ciudad Real, Pueblonuevo del Bullaque	1999-04-27	BS	LsenND2_7	_	LsenCytb_1	LsenCR_1	_	_	_	OD991872	_	OD991838	OD991943	_	_	MNCN10812	Tissue - Muscle	_	M	39.304309	-4.257611	Museo Nacional de Ciencias Naturales Madrid	Beatriz Alvarez Dorda, Isabel Rey
Lanius senator niloticus	Iran,Kohgiluyeh and Boyer-Ahmad Province, Yasuj	2020-04-25	N	LsenND2_8	LsenCOI_5	LsenCytb_8	LsenCR_5	Lsen8	_	LsenODC6/LsenODC7	OD991873	OD991806	OD991839	OD991944	_	OD991996	woodchat 1	Tissue - Muscle	_	M	30.600833	51.638056	Department of Biology, Faculty of Science, Yasouj University	Arya Shafaeipour
Lanius senator niloticus	Iran,Kohgiluyeh and Boyer-Ahmad Province, Yasuj	2020-04-25	N	LsenND2_9	LsenCOI_6	LsenCytb_9	LsenCR_5	Lsen9	_	_	OD991874	OD991807	OD991840	OD991945	_	_	woodchat 2	Tissue - Muscle	_	F	30.600833	51.638056	Department of Biology, Faculty of Science, Yasouj University	Arya Shafaeipour
Lanius senator senator	Spain,Madrid, Villavieja de Lozoya	2007-07-12	BS	LsenND2_3	LsenCOI_3	LsenCytb_10	LsenCR_1	Lsen10	_	_	OD991875	OD991808	OD991841	OD991946	_	_	MNCN19119	Tissue - Muscle	J	F	41	-3.6667	Museo Nacional de Ciencias Naturales Madrid	Beatriz Alvarez Dorda, Isabel Rey
Lanius senator senator	Spain,Madrid, Manjirón	2007-07-05	BS	LsenND2_10	LsenCOI_3	LsenCytb_11	LsenCR_1	Lsen11	_	_	OD991876	OD991809	OD991842	OD991947	_	_	MNCN19513	Tissue - Muscle	J	F	40.966667	-3.583333	Museo Nacional de Ciencias Naturales Madrid	Beatriz Alvarez Dorda, Isabel Rey
Lanius senator senator	Spain,Madrid, Puentes Viejas	2008-06-11	BS	LsenND2_11	LsenCOI_3	LsenCytb_4	LsenCR_6	Lsen12	LsenMyo1/LsenMyo5	LsenODC2/LsenODC3	OD991877	OD991810	OD991843	OD991948	OD991928	OD991997	MNCN19601	Tissue - Muscle	A	F	40.965	-3.5842	Museo Nacional de Ciencias Naturales Madrid	Beatriz Alvarez Dorda, Isabel Rey
Lanius senator senator	Spain,Madrid, Horcajo de la Sierra	2009-06-29	BS	LsenND2_12	LsenCOI_3	LsenCytb_12	LsenCR_1	Lsen13	_	_	OD991878	OD991811	OD991844	OD991949	_	_	MNCN41114	Tissue - Muscle	J	F	41.0681	-3.5858	Museo Nacional de Ciencias Naturales Madrid	Beatriz Alvarez Dorda, Isabel Rey
Lanius senator niloticus	Iran,Kohgiluyeh and Boyer-Ahmad Province, Yasuj	2020-04-25	N	LsenND2_13	LsenCOI_7	LsenCytb_13	LsenCR_7	Lsen14	LsenMyo1/LsenMyo6	LsenODC8	OD991879	OD991812	OD991845	OD991950	OD991929	OD991998	woodchat 3	Tissue - Muscle	_	M	30.600833	51.638056	Department of Biology, Faculty of Science, Yasouj University	Arya Shafaeipour
Lanius senator niloticus	Iran,Kohgiluyeh and Boyer-Ahmad Province, Yasuj	2020-04-25	N	LsenND2_14	LsenCOI_8	LsenCytb_14	LsenCR_5	Lsen15	_	_	OD991880	OD991813	OD991846	OD991951	_	_	woodchat 4	Tissue - Muscle	_	M	30.600833	51.638056	Department of Biology, Faculty of Science, Yasouj University	Arya Shafaeipour
Lanius senator niloticus	Iran,Kohgiluyeh and Boyer-Ahmad Province, Yasuj	2020-04-25	N	LsenND2_15	LsenCOI_6	LsenCytb_13	LsenCR_5	Lsen16	_	_	OD991881	OD991814	OD991847	OD991952	_	_	woodchat 5	Tissue - Muscle	_	M	30.600833	51.638056	Department of Biology, Faculty of Science, Yasouj University	Arya Shafaeipour
Lanius senator niloticus	Iran,Kohgiluyeh and Boyer-Ahmad Province, Yasuj	2020-04-25	N	LsenND2_9	LsenCOI_6	LsenCytb_13	LsenCR_5	Lsen17	_	_	OD991882	OD991815	OD991848	OD991953	_	_	woodchat 6	Tissue - Muscle	_	M	30.600833	51.638056	Department of Biology, Faculty of Science, Yasouj University	Arya Shafaeipour
Lanius senator badius	Italy,Sardinia, Cardedu	2020-06-21	BS	LsenND2_16	LsenCOI_2	LsenCytb_15	LsenCR_1	Lsen18	LsenMyo2	LsenODC2/LsenODC9	OD991883	OD991816	OD991849	OD991954	OD991930	OD991999	IT2085	Blood	A	M	39.7861	9.6043	TAMU/UNIUPO/MusNatHist Carmagnola	Authors
Lanius senator badius	Italy,Sardinia, Cardedu	2020-06-21	BS	LsenND2_2	LsenCOI_2	LsenCytb_16	LsenCR_1	Lsen19	LsenMyo1	LsenODC2	OD991884	OD991817	OD991850	OD991955	OD991931	OD992000	IT2086	Blood	A	F	39.7861	9.6043	TAMU/UNIUPO/MusNatHist Carmagnola	Authors
Lanius senator badius	Italy,Sardinia, Ilbono-Elini	2020-06-22	BS	LsenND2_3	LsenCOI_3	LsenCytb_6	LsenCR_1	Lsen20	LsenMyo1	LsenODC3/LsenODC9	OD991885	OD991818	OD991851	OD991956	OD991932	OD992001	IT2087	Blood	A	F	39.9054	9.6153	TAMU/UNIUPO/MusNatHist Carmagnola	Authors
Lanius senator niloticus	Israel,Eilat	2008-03-17	BS	LsenND2_4	LsenCOI_9	LsenCytb_17	LsenCR_8	Lsen21	_	_	OD991886	OD991819	OD991852	OD991957	_	_	NHMO-BI-15168/2	Dna Extract	_	M	29.55000	34.933333	Natural History Museum University of Oslo	Lars Erik Johannessen
Lanius senator niloticus	Israel,Eilat	2008-03-13	BS	LsenND2_4	LsenCOI_2	LsenCytb_17	LsenCR_1	Lsen22	_	_	OD991887	OD991820	OD991853	OD991958	_	_	NHMO-BI-15169/2	Dna Extract	_	F	29.55000	34.933333	Natural History Museum University of Oslo	Lars Erik Johannessen
Lanius senator niloticus	Israel,Eilat	2008-05-02	BS	LsenND2_17	LsenCOI_3	LsenCytb_18	LsenCR_9	Lsen23	LsenMyo1/LsenMyo7	LsenODC3/LsenODC10	OD991888	OD991821	OD991854	OD991959	OD991933	OD992002	NHMO-BI-15277/1	Blood	_	M	29.55000	34.933333	Natural History Museum University of Oslo	Lars Erik Johannessen
Lanius senator niloticus	Israel,Eilat	2008-04-12	BS	LsenND2_4	LsenCOI_10	LsenCytb_17	LsenCR_1	Lsen24	_	_	OD991889	OD991822	OD991855	OD991960	_	_	NHMO-BI-15274/2	Dna Extract	_	F	29.55000	34.933333	Natural History Museum University of Oslo	Lars Erik Johannessen
Lanius senator senator	Spain,Cervià de les Garrigues, Lleida - Les Garrigues	2003-05-19	BS	LsenND2_18	LsenCOI_3	LsenCytb_12	LsenCR_1	Lsen25	_	_	OD991890	OD991823	OD991856	OD991961	_	_	MZB 2003-1092	Tissue - Muscle	A	M	41.43	0.85	Museu de Ciències Naturals de Barcelona	Javier Quesada
Lanius senator senator	Spain,Catalunya	_	BS	LsenND2_4	LsenCOI_11	LsenCytb_19	LsenCR_1	Lsen26	_	_	OD991891	OD991824	OD991857	OD991962	_	_	MZB 2011-0953	Tissue - Muscle	A	F	41.790401	0.805573	Museu de Ciències Naturals de Barcelona	Javier Quesada
Lanius senator senator	Spain	2011-05-04	BS	LsenND2_19	LsenCOI_3	LsenCytb_12	LsenCR_1	Lsen27	_	_	OD991892	OD991825	OD991858	OD991963	_	_	MZB 2011-1010	Tissue - Muscle	J	M	39.32607	-4.83798	Museu de Ciències Naturals de Barcelona	Javier Quesada
Lanius senator senator	Spain,Balaguer, Lleida - La Noguera	2005-05-31	BS	LsenND2_20	_	LsenCytb_11	LsenCR_1	_	_	_	OD991893	_	OD991859	OD991964	_	_	MZB 2005-0946	Tissue - Muscle	_	M	41.81	0.75	Museu de Ciències Naturals de Barcelona	Javier Quesada
Lanius senator badius	Italy,Sicily, Marettimo - Isola	05/08/2021	BS	LsenND2_3	LsenCOI_3	LsenCytb_6	LsenCR_1	Lsen20	_	_	OD991894	OD991826	OD991860	OD991965	_	_	MCCI 3114	Tissue - Muscle	A	F	37.96	12.07	Museum of Natural History of Carmagnola	Giovanni Boano
Lanius senator senator	Italy,Liguria, Savona	2016	BS	LsenND2_4	LsenCOI_3	LsenCytb_20	LsenCR_1	Lsen28	_	_	OD991895	OD991827	OD991861	OD991966	_	_	MCCI 4629	Tissue - Muscle	A	M	44.32	8.47	Museum of Natural History of Carmagnola	Giovanni Boano
Lanius senator niloticus	Armenia,Meghri	2014-06-02	N	LsenND2_21	LsenCOI_6	LsenCytb_13	LsenCR_5	Lsen29	_	LsenODC8	OD991896	OD991828	OD991862	OD991967	_	OD992003	MCCI 4107	Tissue - Muscle	A	M	38.91	46.23	Museum of Natural History of Carmagnola	Giovanni Boano
Lanius senator niloticus	Armenia,Meghri	2014-06-03	N	LsenND2_22	LsenCOI_6	LsenCytb_13	LsenCR_5	Lsen30	LsenMyo2/LsenMyo7	LsenODC2	OD991897	OD991829	OD991863	OD991968	OD991934	OD992004	MCCI 4113	Tissue - Muscle	A	F	38.91	46.23	Museum of Natural History of Carmagnola	Giovanni Boano
Lanius senator niloticus	Armenia,Meghri	2014-06-03	N	LsenND2_23	LsenCOI_12	LsenCytb_21	LsenCR_5	Lsen31	LsenMyo8	LsenODC6/LsenODC8	OD991898	OD991830	OD991864	OD991969	OD991935	OD992005	MCCI 4227	Tissue - Muscle	A	M	38.91	46.23	Museum of Natural History of Carmagnola	Giovanni Boano
Lanius senator niloticus	Iraq	25/04/08	N	_	LsenCOI_13	_	_	_	_	_	JF498788	_	_	_	_	_	JF498788		_		33.9403	44.3614	GenBank
Lanius senator senator	Grecee, Lesvos	11/05/06	BS	_	LsenCOI_14	_	_	_	_	_	JQ175217	_	_	_	_	_	JQ175217		_		39.129	26.219	GenBank
Lanius senator senator	France	_	BS	_	_	LsenCytb_22	_	_	LsenMyo1	_	_	_	EF635034	_	EF635057	_	IPMB 10541		_		_	_	GenBank
Lanius senator niloticus	Israel	_	BS	_	_	LsenCytb_23	_	_	LsenMyo1	_	_	_	EF635035	_	EF635058	_	IPMB 12701		_		_	_	GenBank
Lanius senator senator	Greece, Crete	_	BS	_	_	LsenCytb_24	_	_	LsenMyo1	_	_	_	EF635036	_	EF635059	_	IPMB 8644		_		_	_	GenBank
Lanius senator senator	Italy	_	BS	_	_	_	LsenCR_10	_	_	_	_	_	_	AY599852	_	_	AY599852		_		_	_	GenBank
Lanius senator niloticus	Israel	_	BS	_	_	_	LsenCR_11	_	_	_	_	_	_	AY599854	_	_	AY599854		_		_	_	GenBank
Lanius senator senator	Grecee, Lesvos	11/05/06	BS	_	LsenCOI_3	_	_	_	_	_	_	JQ175216	_	_	_	_	JQ175216		_		_	_	GenBank
Lanius senator senator	Grecee, Lesvos	11/05/06	BS	_	LsenCOI_3	_		_	_	_		JQ175218	_	_	_	_	JQ175218		_		_	_	GenBank
Lanius senator senator	Gambia	_	BS	LsenND2_24	_	_		_	_	_	AF407060	_	_	_	_	_	AF407060		_		_	_	GenBank
Lanius senator senator	Italy		BS	_	_	_	LsenCR_1	_	_	_	_	_	_	AY599853	_	_	AY599853		_		_	_	GenBank
Lanius senator badius	Italy		BS	_	_	_	LsenCR_1	_	_	_	_	_	_	AY599855	_	_	AY599855		_		_	_	GenBank
Lanius senator niloticus	Israel		_	_	_	_	_	_	LsenMyo2	_	_	_	_	_	HQ996787	_	HQ996787				_	_	GenBank
