## Supplemental Material_Table S3 for "Phylogeography of *Lanius senator* reveals conflicts between alpha taxonomy, subspecies ranges and genetics"

### Sheet: Foglio1
	Locus	Primer	Primer authors	Primer sequence	Temperature annealing	MgCl2 (mM)	Length (bp)
	ND2	L5215	Hackett, 1996	5'-TATCGG﻿GCCCATACCCCGAAAAT-3'	55°C	2.5	1041
		H1064	Drovetski et al., 2004	﻿5'-CTTTGAAGGCCTTCGGTTTA-3'
		L347	Drovetski et al., 2004	﻿5'-CCATTCCACTTCTGATTCCC-3'	sequencing primer
	Cytb	L14854	Dietzen et al., 2003	5’-GGKTCTTTCGCCCTMTC-3’	53°C	2.5	1063
		Mt Fs-H	Dietzen et al., 2003	5’-TAGTTGGCCAATGATGATGAATGGGTGTTCTACTGGTT-3’
		L15206	Groth, 1998	5'-CACATCGGCCGAGGAATCTACTA-3'	54°C	puReTaq Ready-To-Go PCR beads (Amersham Bioscience, Freiburg, Germany)
		H15149	Kocher et al., 1989	5'-AAACTGCAGCCCCTCAGAATGATATTTGTCCTCA-3'
	COI	BirdF1	Hebert et al., 2004	5'-﻿TTCTCCAACCACAAAGACATTGGCAC-3'	48°C	2.5	750
		BirdR1		5'-﻿ACGTGGGAGATAATTCCAAATCCTG-3'
	CR	DLL2	Mundy and Helbig, 2004	﻿5'-ATGCACTTTTACCCCATTCATGGTGG-3'	60°C	1.5	490
		FTPH2		﻿5'-CCATCTTGACATCTTCAGTGCCATGC-3'
	ODC	ODC6	Friesen et al., 1999	5'- GACTCCAAAGCAGTTTGTCGTCTCAGTGT-3'	57°C	puReTaq Ready-To-Go PCR beads (Amersham Bioscience, Freiburg, Germany)	489
		ODC8	Friesen et al., 1999	5'-ATTGGTGGTGGCTTCCCTGGCTCTGAAGA-3'
		ODC-F202	Zuccon and Ericson, 2010	5'-ACTAATTTGCCAAATAGCAAGTGATA-3'
		ODC-R506	Zuccon and Ericson, 2010	5'-ATTGAGCTRCCARTTTTAGTGCAT-3'
	Myo	MYO2	Irestedt et al., 2002	5'-GCCACCAAGCACAAGATCCC-3'	57°C	puReTaq Ready-To-Go PCR beads (Amersham Bioscience, Freiburg, Germany)	693
		MYO3F		5'-GCAAGGACCTTGATAATGACTT-3'
