## Supplemental Material_Table S4 for "Phylogeography of *Lanius senator* reveals conflicts between alpha taxonomy, subspecies ranges and genetics"

### Sheet: GenBank Accessions p-Distances
ND2
Lanius species	Subspecies	GenBank Accession number
collaris	_	AY529960.2
collurio	_	GU816830
collurio	_	KU859264
collurio	_	KU859267
collurio	_	KU859270
collurio	_	KU859269
collurio	_	KU859271
collurio	_	KU859273
collurio	_	KU859272
collurio	_	EU166959
collurio	_	KU859265
collurio	_	KU859266
collurio	_	KU859268
collurio	_	MN122863
cristatus	_	EF052694
cristatus	_	KT004451
cristatus	_	NC28333
excubitor	_	JN614723
excubitor	_	MN122925
isabellinus	_	KP995437
isabellinus	_	NC27655
ludovicianus	_	AY030126
ludovicianus	_	MN356223
ludovicianus	_	NC51030
marwitzi	_	JQ023926
schach	_	JQ864464
schach	_	KU058639
schach	_	NC30604
senator	_	AF407060
sphenocercus	sphenocercus	KU884610
tephronotus	_	JQ864465
tigrinus	_	MF458396
tigrinus	_	LC428205
tigrinus	_	NC39818
vittatus	_	JQ864466
COI
Lanius species	Subspecies	GenBank/BOLD Systems Accession number
borealis	_	AY666268
borealis	_	BROMB765n07
borealis	_	DQ433740
borealis	_	GQ482015
bucephalus	_	AB842891
bucephalus	_	AB842894
bucephalus	_	AB842892
bucephalus	_	AB842895
bucephalus	_	AB843571
bucephalus	_	AB843573
bucephalus	_	GQ482005
bucephalus	_	GQ482007
bucephalus	_	JF499142
bucephalus	_	KFIP057n07
bucephalus	_	AB843570
bucephalus	_	EF515790
bucephalus	_	JF499141
bucephalus	_	KBBI104n07
bucephalus	_	AB842893
bucephalus	_	AB843572
bucephalus	_	GQ482006
bucephalus	_	KFIP067n07
bucephalus	_	KFIP012n07
bucephalus	_	KFIP063n07
collurio	_	BOI019n08
collurio	_	BOI021n08
collurio	_	EF621613
collurio	_	GQ482011
collurio	_	GU571442
collurio	_	KU722422
collurio	_	KU722427
collurio	_	KU722481
collurio	_	KU722495
collurio	_	MH937900
collurio	_	MH937901
collurio	_	MH937904
collurio	_	MH937905
collurio	_	MH937907
collurio	_	MH937908
collurio	_	MH937913
collurio	_	MH937923
collurio	_	MH937924
collurio	_	MH937927
collurio	_	MH937928
collurio	_	MH937929
collurio	_	MH937935
collurio	_	MH937936
collurio	_	MH937938
collurio	_	MH937940
collurio	_	MH937941
collurio	_	MH937942
collurio	_	MH937945
collurio	_	MH937946
collurio	_	MH937949
collurio	_	MH937950
collurio	_	MH937951
collurio	_	MH937953
collurio	_	MH937954
collurio	_	MH937967
collurio	_	MH937968
collurio	_	MH937969
collurio	_	MH937970
collurio	_	MH937971
collurio	_	MH937972
collurio	_	MH937973
collurio	_	MH937976
collurio	_	MH937977
collurio	_	MH937981
collurio	_	MH937985
collurio	_	MH937989
collurio	_	MH937990
collurio	_	MH937991
collurio	_	MH937995
collurio	_	MH937998
collurio	_	MH937999
collurio	_	MH938000
collurio	_	MH938001
collurio	_	MH938002
collurio	_	MH938005
collurio	_	MH938006
collurio	_	MH938007
collurio	_	MH938008
collurio	_	MH938009
collurio	_	MH938011
collurio	_	MH938012
collurio	_	MH938017
collurio	_	MH938018
collurio	_	MH938020
collurio	_	MH938022
collurio	_	MH938025
collurio	_	MH938026
collurio	_	MH938029
collurio	_	MH938032
collurio	_	MH938034
collurio	_	MH938004
collurio	_	MH938019
collurio	_	MH938010
collurio	_	MH938013
collurio	_	MH938014
collurio	_	MH938016
collurio	_	MH938021
collurio	_	KT803693
collurio	_	KU722428
collurio	_	MH937894
collurio	_	MH937895
collurio	_	MH937906
collurio	_	MH937960
collurio	_	MH937975
collurio	_	MH937992
collurio	_	MH938033
collurio	_	JF498784
collurio	_	MH937961
collurio	_	MH937962
collurio	_	MH937964
collurio	_	MH937986
collurio	_	MH937987
collurio	_	MH937993
collurio	_	MH937994
collurio	_	MH937997
collurio	_	MH938003
collurio	_	MH937959
collurio	_	MH938030
collurio	_	MH938031
collurio	_	GU571935
collurio	_	MH937947
collurio	_	NLAVE444n11
collurio	_	MH937909
collurio	_	MH937911
collurio	_	MH937912
collurio	_	KU722537
collurio	_	MH937902
collurio	_	MH937919
collurio	_	MH937920
collurio	_	MH937921
collurio	_	MH937922
collurio	_	MH937925
collurio	_	MH937926
collurio	_	MH937952
collurio	_	MH937982
collurio	_	MH937903
collurio	_	MH937984
collurio	_	MH937943
collurio	_	GU571441
collurio	_	MH937996
collurio	_	GQ482010
collurio	_	MH937910
collurio	_	MH937948
collurio	_	EF621596
collurio	_	BOI020n08
collurio	_	MH937896
collurio	_	MH937897
collurio	_	MH937898
collurio	_	MH937899
collurio	_	MH937918
collurio	_	MH937930
collurio	_	MH937931
collurio	_	MH937933
collurio	_	MH937934
collurio	_	MH937937
collurio	_	MH937939
collurio	_	MH937944
collurio	_	MH937955
collurio	_	MH937956
collurio	_	MH937957
collurio	_	MH937958
collurio	_	MH937963
collurio	_	MH937965
collurio	_	MH937966
collurio	_	MH937974
collurio	_	MH937978
collurio	_	MH937979
collurio	_	MH937983
collurio	_	MH938015
collurio	_	MH938024
collurio	_	MH938027
collurio	_	EF621614
collurio	_	GU571936
collurio	_	MH938023
collurio	_	MH937914
collurio	_	MH937915
collurio	_	MH937916
collurio	_	MH937932
collurio	_	MH937917
collurio	_	MH938028
collurio	_	GQ482009
collurio	_	GQ482008
collurio	_	MH937988
collurio	_	MH937980
collurioides	_	JQ175211
collurioides	_	JQ175212
collurioides	_	JQ175213
cristatus	_	AB842896
cristatus	_	EF621602
cristatus	_	EF621603
cristatus	_	JF957011
cristatus	_	JF957012
cristatus	_	JF957009
cristatus	_	JF957013
cristatus	_	JQ175214
cristatus	_	JQ175215
cristatus	_	KT004451
cristatus	_	NC28333
cristatus	_	EF621604
cristatus	_	GQ482012
cristatus	_	GQ482013
cristatus	_	GQ482014
cristatus	_	JF957010
excubitor	_	GQ482016
excubitor	_	GQ482017
excubitor	_	GU571443
excubitor	_	GU571444
excubitor	_	GU571937
excubitor	_	GU571938
excubitor	_	JF498785
excubitor	_	JF498786
excubitor	_	KP252198
excubitor	_	KP252200
excubitor	_	KP252199
excubitor	_	BOI087n08
excubitor	_	BOI088n08
excubitor	_	BOI090n08
excubitor	_	BOI091n08
excubitor	_	MF580216
excubitor	_	KU722512
excubitor	_	BOI103n08
isabellinus	_	BOI125n08
isabellinus	_	GQ482018
isabellinus	_	BOI022n08
isabellinus	_	GQ482019
isabellinus	_	GQ482020
isabellinus	_	FJ465337
isabellinus	_	MF580193
isabellinus	_	BOI160n08
isabellinus	_	KP995437
isabellinus	_	EF422251
isabellinus	_	EF621611
isabellinus	_	EF621612
isabellinus	_	EF621610
ludovicianus	_	AY666394
ludovicianus	_	AY666464
ludovicianus	_	SI045n10
ludovicianus	_	DQ432962
ludovicianus	_	DQ432963
ludovicianus	_	DQ432964
ludovicianus	_	DQ432965
minor	_	EF621599
minor	_	JF498787
minor	_	FJ465339
minor	_	GQ482021
minor	_	GQ482022
minor	_	GQ482023
minor	_	GQ482024
minor	_	KX283124
nubicus	_	BOI023n08
nubicus	_	BOI024n08
nubicus	_	KT803692
nubicus	_	BOI025n08
nubicus	_	KT803690
nubicus	_	KT803691
schach	_	EF621600
schach	_	EF621605
schach	_	EF621615
schach	_	KU058639
schach	_	NC30604
schach	_	EF621608
schach	_	EF621609
schach	_	EF621616
schach	_	EF621617
schach	_	JF957014
schach	_	JF957015
schach	_	JF957017
schach	_	JF957018
schach	_	JF957016
schach	_	KP252201
schach	_	KP252202
schach	_	KP252204
schach	_	KP252205
schach	_	KP252203
senator	_	BOI126n08
senator	_	BOI127n08
senator	_	BOI161n08
senator	_	JF498788
senator	_	JF498789
sphenocercus	sphenocercus	KU884610
tigrinus	_	EF621606
tigrinus	_	GQ482025
tigrinus	_	FJ661095
tigrinus	_	LC428205
tigrinus	_	NC39818
tigrinus	_	YIO567n17
Cyt b
Lanius species	Subspecies	GenBank Accession number
borealis	_	AY030106
borealis	_	GU253480
borealis	_	GU253481
borealis	_	GU253482
borealis	_	GU253483
borealis	_	GU253484
borealis	_	GU253485
borealis	_	GU253486
borealis	_	GU253487
borealis	_	GU253488
borealis	_	GU253531
borealis	_	GU253541
borealis	_	GU253542
borealis	_	GU253543
borealis	_	GU253545
borealis	_	JQ239214
bucephalus	_	AB159154
bucephalus	_	AB159155
bucephalus	_	AB159156
bucephalus	_	AB159157
cabanisi	_	GU253470
collaris	collaris	EF635018
collaris	subcoronatus	GU253472
collurio	collurio	EF635032
collurio	collurio	EF635033
collurio	collurio	GU253473
collurio	_	EU167000
collurio	_	MH937753
collurio	_	MH937754
collurio	_	MH937755
collurio	_	MH937756
collurio	_	MH937757
collurio	_	MH937758
collurio	_	MH937759
collurio	_	MH937760
collurio	_	MH937761
collurio	_	MH937762
collurio	_	MH937763
collurio	_	MH937764
collurio	_	MH937765
collurio	_	MH937766
collurio	_	MH937767
collurio	_	MH937768
collurio	_	MH937769
collurio	_	MH937770
collurio	_	MH937771
collurio	_	MH937772
collurio	_	MH937773
collurio	_	MH937774
collurio	_	MH937775
collurio	_	MH937776
collurio	_	MH937777
collurio	_	MH937778
collurio	_	MH937779
collurio	_	MH937780
collurio	_	MH937781
collurio	_	MH937782
collurio	_	MH937783
collurio	_	MH937784
collurio	_	MH937785
collurio	_	MH937786
collurio	_	MH937787
collurio	_	MH937788
collurio	_	MH937789
collurio	_	MH937790
collurio	_	MH937791
collurio	_	MH937792
collurio	_	MH937793
collurio	_	MH937794
collurio	_	MH937795
collurio	_	MH937796
collurio	_	MH937797
collurio	_	MH937798
collurio	_	MH937799
collurio	_	MH937800
collurio	_	MH937801
collurio	_	MH937802
collurio	_	MH937803
collurio	_	MH937804
collurio	_	MH937805
collurio	_	MH937806
collurio	_	MH937807
collurio	_	MH937808
collurio	_	MH937809
collurio	_	MH937810
collurio	_	MH937811
collurio	_	MH937812
collurio	_	MH937813
collurio	_	MH937814
collurio	_	MH937815
collurio	_	MH937816
collurio	_	MH937817
collurio	_	MH937818
collurio	_	MH937819
collurio	_	MH937820
collurio	_	MH937821
collurio	_	MH937822
collurio	_	MH937823
collurio	_	MH937824
collurio	_	MH937825
collurio	_	MH937826
collurio	_	MH937827
collurio	_	MH937828
collurio	_	MH937829
collurio	_	MH937830
collurio	_	MH937831
collurio	_	MH937832
collurio	_	MH937833
collurio	_	MH937834
collurio	_	MH937835
collurio	_	MH937836
collurio	_	MH937837
collurio	_	MH937838
collurio	_	MH937839
collurio	_	MH937840
collurio	_	MH937841
collurio	_	MH937842
collurio	_	MH937843
collurio	_	MH937844
collurio	_	MH937845
collurio	_	MH937846
collurio	_	MH937847
collurio	_	MH937848
collurio	_	MH937849
collurio	_	MH937850
collurio	_	MH937851
collurio	_	MH937852
collurio	_	MH937853
collurio	_	MH937854
collurio	_	MH937855
collurio	_	MH937856
collurio	_	MH937857
collurio	_	MH937858
collurio	_	MH937859
collurio	_	MH937860
collurio	_	MH937861
collurio	_	MH937862
collurio	_	MH937863
collurio	_	MH937864
collurio	_	MH937865
collurio	_	MH937866
collurio	_	MH937867
collurio	_	MH937868
collurio	_	MH937869
collurio	_	MH937870
collurio	_	MH937871
collurio	_	MH937872
collurio	_	MH937873
collurio	_	MH937874
collurio	_	MH937875
collurio	_	MH937876
collurio	_	MH937877
collurio	_	MH937878
collurio	_	MH937879
collurio	_	MH937880
collurio	_	MH937881
collurio	_	MH937882
collurio	_	MH937883
collurio	_	MH937884
collurio	_	MH937885
collurio	_	MH937886
collurio	_	MH937887
collurio	_	MH937888
collurio	_	MH937889
collurio	_	MH937890
collurio	_	MH937891
collurio	_	MH937892
collurio	_	MH937893
collurio	_	MN122863
cristatus	_	KT004451
cristatus	_	NC028333
dorsalis	_	GU253474
excubitor	_	AM494415
excubitor	_	AM494416
excubitor	_	AM494417
excubitor	_	AM494418
excubitor	_	AM494419
excubitor	_	AM494420
excubitor	_	AM494421
excubitor	_	AM494422
excubitor	_	AM494423
excubitor	_	AM494424
excubitor	_	AM494425
excubitor	_	AM494426
excubitor	_	AM494427
excubitor	_	AM494431
excubitor	_	EF635013
excubitor	_	EF635026
excubitor	_	EF635027
excubitor	_	EF635028
excubitor	_	EF635029
excubitor	_	EF635030
excubitor	_	EF637082
excubitor	excubitor	AM494428
excubitor	excubitor	AM494429
excubitor	excubitor	AM494430
excubitor	excubitor	EF635014
excubitor	excubitor	EF635015
excubitor	excubitor	EF635016
excubitor	excubitor	GU253498
excubitor	excubitor	GU253499
excubitor	excubitor	GU253500
excubitor	excubitor	GU253501
excubitor	excubitor	GU253502
excubitor	excubitor	GU253503
excubitor	excubitor	GU253504
excubitor	excubitor	GU253505
excubitor	_	GU253475
excubitor	_	GU253476
excubitor	_	GU253477
excubitor	_	GU253491
excubitor	_	GU253492
excubitor	_	GU253493
excubitor	_	GU253494
excubitor	_	GU253495
excubitor	_	GU253496
excubitor	_	GU253497
excubitor	_	GU253511
excubitor	_	GU253512
excubitor	_	GU253513
excubitor	_	GU253514
excubitor	_	GU253515
excubitor	_	GU253516
excubitor	_	GU253517
excubitor	_	GU253518
excubitor	_	GU253519
excubitor	_	GU253533
excubitor	_	GU253534
excubitor	_	GU253535
excubitor	_	GU253536
excubitor	_	GU253537
excubitor	_	GU253538
excubitor	_	GU253539
excubitor	_	GU253540
excubitor	homeyeri	GU253508
excubitor	_	JN614895
excubitor	_	KC175566
excubitor	_	KC175567
excubitor	_	KC175568
excubitor	_	MN122925
excubitoroides	_	GU253548
isabellinus	_	EF113120
isabellinus	_	NC027655
isabellinus	phoenicuroides	EF635017
isabellinus	phoenicuroides	EF635031
ludovicianus	_	AY030105
ludovicianus	excubitorides	GU253553
ludovicianus	excubitorides	GU253554
ludovicianus	excubitorides	GU253555
ludovicianus	_	GU253489
ludovicianus	_	GU253490
ludovicianus	_	GU253549
ludovicianus	_	GU253550
ludovicianus	_	GU253551
ludovicianus	_	GU253552
ludovicianus	mexicanus	GU253556
ludovicianus	mexicanus	GU253557
ludovicianus	_	MN356223
ludovicianus	_	NC051030
mackinnoni	_	GU253558
meridionalis	_	GU253524
meridionalis	_	GU253525
meridionalis	_	GU253526
meridionalis	_	GU253527
meridionalis	_	GU253528
meridionalis	_	GU253529
meridionalis	_	GU253530
meridionalis	meridionalis	AM494432
meridionalis	meridionalis	AM494433
meridionalis	meridionalis	AM494434
meridionalis	meridionalis	AM494435
meridionalis	meridionalis	AM494436
meridionalis	meridionalis	AM494437
meridionalis	meridionalis	AM494438
meridionalis	meridionalis	AM494439
meridionalis	meridionalis	AM494440
meridionalis	meridionalis	AM494441
meridionalis	meridionalis	AM494442
meridionalis	meridionalis	AM494443
meridionalis	meridionalis	AM494444
meridionalis	meridionalis	EF635023
meridionalis	meridionalis	EF635024
meridionalis	meridionalis	EF635025
minor	_	GU253559
minor	minor	EF635019
minor	minor	EF635020
nubicus	_	EF635021
nubicus	_	GU253560
schach	bentet	GU253561
schach	_	JQ864507
schach	_	KU058639
schach	_	NC030604
senator	_	AM494446
senator	niloticus	EF635035
senator	senator	EF635034
senator	senator	EF635036
somalicus	_	GU253562
sphenocercus	_	AM494445
sphenocercus	giganteus	GU253563
sphenocercus	_	KU884610
sphenocercus	sphenocercus	GU253564
sphenocercus	sphenocercus	GU253565
sphenocercus	sphenocercus	KU884610
tephronotus	_	GU253566
tephronotus	_	JQ864508
tigrinus	_	MF458376
tigrinus	_	LC428205
tigrinus	_	NC039818
vittatus	_	JQ864509
CR
Lanius species	Subspecies	GenBank Accession number
collurio	_	MN122863
isabellinus	_	NC27655
isabellinus	_	AY599858
isabellinus	_	AY599859
collurio	_	AY599861
collurio	_	AY599860
tephronotus	_	NC021105
schach	_	NC030604
schach	_	AY599856
schach	_	AY599857
cristatus	cristatus	NC28333
senator	_	AY599853
senator	badius	AY599855
senator	senator	AY599852
senator	niloticus	AY599854
collaris	_	AY599850
nubicus	_	AY599851
ludovicianus	ludovicianus	AY599848
borealis	_	AY599866
borealis	_	AY599867
meridionalis	_	AY599868
meridionalis	_	AY599869
meridionalis	_	AY599870
excubitor	excubitor	AY599863
excubitor	excubitor	AY599865
excubitor	excubitor	AY599864
ludovicianus	_	AY599847
ludovicianus	_	AY599849
ludovicianus	excubitorides	AY599862
