## Supplemental Material_Table S5 for "Phylogeography of *Lanius senator* reveals conflicts between alpha taxonomy, subspecies ranges and genetics"

### Sheet: ND2 p-distances
BETWEEN GROUPS p-DISTANCES
	Lanius_marwitzi	Lanius_collaris	Lanius_cristatus	Lanius_tephronotus	Lanius_schach	Lanius_collurio	Lanius_isabellinus	Lanius_vittatus	Lanius_tigrinus	Lanius_senator_BS	Lanius_senator_N	Lanius_ludovicianus	Lanius_sphenocercus	Lanius_excubitor
Lanius_marwitzi		0.00742191	0.00935384	0.0105514	0.00991769	0.00946065	0.0096486	0.00961111	0.00949021	0.010051	0.0104895	0.00930096	0.00894805	0.0105475
Lanius_collaris	0.0711462		0.00987737	0.0104654	0.00992734	0.00965105	0.0098324	0.010693	0.0104993	0.00929146	0.00947602	0.00977591	0.00958713	0.0102347
Lanius_cristatus	0.109684	0.123269		0.00491281	0.00619309	0.00772778	0.0079671	0.00727724	0.00913879	0.00940242	0.0104606	0.00985978	0.0105743	0.00994767
Lanius_tephronotus	0.110672	0.127413	0.0267498		0.00660588	0.00806902	0.00824263	0.00718518	0.00953978	0.00984244	0.0107011	0.0100272	0.0107358	0.010677
Lanius_schach	0.113966	0.129665	0.0483718	0.0521934		0.0092006	0.00957375	0.00930074	0.00943465	0.0110788	0.0113174	0.0101928	0.0109019	0.0095351
Lanius_collurio	0.108468	0.127562	0.0758255	0.0833518	0.0858396		0.00210171	0.00850583	0.00924945	0.00951488	0.00966275	0.00879283	0.00905807	0.0102957
Lanius_isabellinus	0.112648	0.130309	0.0780426	0.0874159	0.0858149	0.00820217		0.00916457	0.0095738	0.0101067	0.0103398	0.00956018	0.00978749	0.0105917
Lanius_vittatus	0.100791	0.123552	0.0676993	0.0730067	0.0752482	0.0693121	0.0701249		0.00915823	0.0103293	0.0106158	0.00939245	0.0100935	0.00990752
Lanius_tigrinus	0.112648	0.139961	0.090298	0.0880564	0.0806916	0.0850267	0.0842139	0.0784502		0.00997871	0.0100899	0.00987018	0.00991877	0.0111564
Lanius_senator_BS	0.108042	0.1158	0.113938	0.107787	0.117537	0.115574	0.120419	0.103732	0.112971		0.00539033	0.00955884	0.00932108	0.0102519
Lanius_senator_N	0.113636	0.118833	0.109393	0.103426	0.120611	0.114609	0.11997	0.101078	0.119223	0.0361111		0.00997797	0.0101203	0.0109359
Lanius_ludovicianus	0.131423	0.138031	0.134459	0.130964	0.137688	0.116973	0.119757	0.119757	0.129043	0.126742	0.129043		0.00566443	0.00653434
Lanius_sphenocercus	0.13834	0.1361	0.138656	0.139289	0.138649	0.119855	0.122959	0.127762	0.130964	0.126572	0.126481	0.0365034		0.00558949
Lanius_excubitor	0.141798	0.139479	0.134956	0.136888	0.135287	0.128464	0.127281	0.130163	0.12568	0.125383	0.132618	0.0549151	0.060999
WITHIN GROUPS p-DISTANCES
Group	p-dist	S.E.
Lanius marwitzi	n/c	n/c
Lanius collaris	n/c	n/c
Lanius cristatus	0.0104678	0.00245967
Lanius tephronotus	n/c	n/c
Lanius schach	0.00192123	0.00104331
Lanius collurio	0.00741398	0.00181156
Lanius isabellinus	0	0
Lanius vittatus	n/c	n/c
Lanius tigrinus	0.00256164	0.00120647
Lanius senator BS	0.0019743	0.000513358
Lanius senator N	0.00277511	0.00101728
Lanius ludovicianus	0.00512328	0.00171834
Lanius sphenocercus	n/c	n/c
Lanius excubitor	0.000960615	0.000890105

### Sheet: COI p-distances
BETWEEN GROUPS p-DISTANCES
	Lanius_borealis	Lanius_bucephalus	Lanius_collurio	Lanius_collurioides	Lanius_cristatus	Lanius_excubitor	Lanius_isabellinus	Lanius_ludovicianus	Lanius_minor	Lanius_nubicus	Lanius_schach	Lanius_senator_BS	Lanius_senator_N	Lanius_sphenocercus	Lanius_tigrinus
Lanius_borealis		0.0114371	0.0122214	0.0115767	0.0121179	0.00725048	0.0125251	0.00620639	0.0122673	0.0118288	0.0117889	0.0127921	0.0126297	0.00681047	0.0124572
Lanius_bucephalus	0.0858848		0.009683	0.00966604	0.00563899	0.0108232	0.00957862	0.0113587	0.0113008	0.0107379	0.00773472	0.0108429	0.011029	0.0118115	0.0107375
Lanius_collurio	0.089614	0.0627851		0.00875772	0.00965408	0.0121412	0.00425931	0.0117473	0.0106847	0.0115676	0.00970947	0.0115019	0.0112603	0.0126168	0.00980973
Lanius_collurioides	0.093046	0.0608268	0.061153		0.00962022	0.0120455	0.00908957	0.0115708	0.00878035	0.0107987	0.00802639	0.00956169	0.00988775	0.0124041	0.00905519
Lanius_cristatus	0.0925164	0.0235482	0.0691558	0.0697482		0.0112662	0.00914842	0.012063	0.0112861	0.0114294	0.00831191	0.0102836	0.010393	0.0121109	0.0109712
Lanius_excubitor	0.0371905	0.0881807	0.0910438	0.0920398	0.0960293		0.0128526	0.00848758	0.0116669	0.010327	0.0109956	0.0112875	0.0116035	0.008178	0.0122518
Lanius_isabellinus	0.0942921	0.0641116	0.022548	0.0622609	0.0676052	0.0964108		0.0123224	0.0105301	0.0120764	0.00946992	0.0111946	0.0107545	0.0130889	0.00979766
Lanius_ludovicianus	0.0263079	0.0922372	0.0898588	0.0981083	0.0964468	0.0417783	0.0952451		0.0118795	0.0102369	0.0113441	0.0130129	0.0131491	0.00557247	0.0116001
Lanius_minor	0.100699	0.0804356	0.0948119	0.0748726	0.0902333	0.0983996	0.0958137	0.104689		0.0108331	0.00919872	0.0106289	0.0108348	0.0121717	0.0112005
Lanius_nubicus	0.0897275	0.0895264	0.10191	0.0889073	0.0944608	0.0784964	0.106256	0.0893328	0.0920464		0.00974796	0.0107404	0.0111735	0.0110972	0.0107967
Lanius_schach	0.0875158	0.0429049	0.0652161	0.0604579	0.0506465	0.0916907	0.0654771	0.0898935	0.0807017	0.0839807		0.00982281	0.0102454	0.0126284	0.010718
Lanius_senator_BS	0.0926574	0.0739162	0.0952689	0.0761312	0.0816025	0.0870025	0.0907902	0.106768	0.0652626	0.0874665	0.0754629		0.00441109	0.0134069	0.0108155
Lanius_senator_N	0.088341	0.0772625	0.0946794	0.0758127	0.0863127	0.0881839	0.0906235	0.101854	0.0643223	0.0926741	0.0776069	0.0171535		0.0133989	0.0110313
Lanius_sphenocercus	0.0244714	0.0895816	0.0916346	0.0995025	0.0961178	0.0433941	0.0947948	0.0235928	0.100447	0.0865119	0.0871083	0.0972951	0.0938027		0.012926
Lanius_tigrinus	0.0981401	0.0777303	0.0710814	0.0687384	0.0817412	0.0989149	0.0761739	0.0923063	0.0946218	0.0943635	0.078133	0.0939354	0.0926451	0.100181
WITHIN GROUPS p-DISTANCES
Group	p-dist	S.E.
Lanius borealis	0.000829647	0.000870528
Lanius bucephalus	0.00237584	0.00096514
Lanius collurio	0.0104647	0.00231492
Lanius collurioides	0.00221117	0.00161542
Lanius cristatus	0.0105946	0.00275175
Lanius excubitor	0.00509435	0.00156946
Lanius isabellinus	0.0177141	0.00338363
Lanius ludovicianus	0.00194797	0.00145442
Lanius minor	0.00219988	0.00133653
Lanius nubicus	0.00652294	0.00207082
Lanius schach	0.0123166	0.00260666
Lanius senator BS	0.00201115	0.000925103
Lanius senator N	0.00199151	0.00104024
Lanius sphenocercus	n/c	n/c
Lanius tigrinus	0.00244921	0.00171857

### Sheet: cytb p-distances
BETWEEN GROUPS p-DISTANCES
	Lanius_borealis	Lanius_bucephalus	Lanius_cabanisi	Lanius_collaris	Lanius_collurio	Lanius_cristatus	Lanius_dorsalis	Lanius_excubitoroides	Lanius_excubitor	Lanius_isabellinus	Lanius_ludovicianus	Lanius_mackinnoni	Lanius_meridionalis	Lanius_minor	Lanius_nubicus	Lanius_schach	Lanius_senator_N	Lanius_senator_BS	Lanius_somalicus	Lanius_sphenocercus	Lanius_teophronotus	Lanius_tigrinus	Lanius_vittatus
Lanius_borealis		0.0111982	0.0106537	0.0108563	0.00956336	0.00988144	0.00998633	0.0105602	0.0063952	0.00906982	0.00638036	0.0115286	0.00311857	0.0108392	0.0106431	0.0102387	0.00998706	0.00913564	0.00818904	0.00550749	0.0108201	0.0118473	0.0113054
Lanius_bucephalus	0.094858		0.0131329	0.0096121	0.00940716	0.00591535	0.0113108	0.0128843	0.0098906	0.00823838	0.012405	0.011909	0.0110431	0.0113496	0.011686	0.00811769	0.0108817	0.0102424	0.0101735	0.0114554	0.00603904	0.00969475	0.0089565
Lanius_cabanisi	0.0932788	0.106302		0.0103986	0.0110023	0.0125235	0.0104414	0.0113999	0.0107596	0.0106418	0.0108291	0.0105612	0.0101438	0.0117355	0.0129088	0.0125173	0.0110772	0.0109627	0.0103066	0.0104803	0.0125992	0.0109653	0.0120414
Lanius_collaris	0.0876143	0.0907676	0.0921053		0.0105816	0.0102605	0.0110015	0.0106905	0.0101441	0.00920857	0.0107498	0.00929808	0.0113031	0.00996514	0.011401	0.00991318	0.0106354	0.00964255	0.0109753	0.0104891	0.0103147	0.0109362	0.0091363
Lanius_collurio	0.0941379	0.0764532	0.0977877	0.106567		0.00954951	0.0113463	0.0120528	0.0096034	0.00469386	0.009827	0.0107896	0.00967521	0.0115441	0.012012	0.0105279	0.00920149	0.00988971	0.00955721	0.0100265	0.00939587	0.0107106	0.0100757
Lanius_cristatus	0.0903821	0.0245505	0.103878	0.0968188	0.0767445		0.0113691	0.0122654	0.00979556	0.00846295	0.0108859	0.012057	0.0098267	0.0114705	0.0117364	0.00802914	0.0098891	0.00968051	0.00995257	0.00974235	0.00676919	0.0108329	0.00911939
Lanius_dorsalis	0.0851056	0.0923237	0.105263	0.0940526	0.104833	0.0968188		0.00943188	0.00921312	0.0105601	0.0113844	0.0113824	0.00940982	0.0107891	0.0122314	0.0115124	0.00963628	0.00903924	0.0101662	0.00980322	0.0114012	0.0104591	0.0103473
Lanius_excubitoroides	0.093063	0.110996	0.0803324	0.0988935	0.0986188	0.105118	0.0995851		0.00960866	0.0115167	0.0109002	0.00990032	0.0108748	0.0094204	0.0126652	0.0122166	0.0112871	0.0108655	0.0118417	0.0105094	0.0118321	0.0111175	0.0115921
Lanius_excubitor	0.0514311	0.0889609	0.0936489	0.0909353	0.0907351	0.0900802	0.0882297	0.090935		0.00867576	0.00728702	0.0106812	0.00682468	0.0104695	0.0113151	0.0103557	0.0087958	0.00869695	0.00761664	0.0064363	0.00971418	0.0108507	0.0100546
Lanius_isabellinus	0.0915059	0.0731328	0.100069	0.10166	0.0277762	0.0736515	0.103389	0.10166	0.0906654		0.00927771	0.0103351	0.00907859	0.0104353	0.011317	0.0100403	0.00783044	0.00807811	0.00894419	0.00957052	0.00877658	0.00975557	0.00921186
Lanius_ludovicianus	0.0274189	0.0900284	0.103612	0.0906215	0.0943252	0.0845933	0.0957604	0.09912	0.0513996	0.0930919		0.0105711	0.00674554	0.0109461	0.0111911	0.0116147	0.00916861	0.00931946	0.00832346	0.00682875	0.0113738	0.0116917	0.0118439
Lanius_mackinnoni	0.0849332	0.0978562	0.0886427	0.0746888	0.110953	0.0995851	0.0995851	0.102351	0.101698	0.106501	0.090819		0.0116233	0.0102236	0.0129571	0.0117273	0.0112311	0.010775	0.0117472	0.0103119	0.0113777	0.0114208	0.0116965
Lanius_meridionalis	0.010676	0.0925642	0.0886427	0.09291	0.0906578	0.0887606	0.0802213	0.089843	0.051554	0.0878586	0.0329511	0.0843707		0.0112505	0.0105342	0.010214	0.00983275	0.00920741	0.00842677	0.00552945	0.0104946	0.011343	0.0114437
Lanius_minor	0.0923715	0.0946289	0.098338	0.0899032	0.0938757	0.0963578	0.0917473	0.0899032	0.0928951	0.0972799	0.0961884	0.0894421	0.095997		0.0117163	0.0105371	0.0108002	0.00981174	0.0114038	0.0110533	0.0104807	0.012504	0.0105662
Lanius_nubicus	0.106469	0.108575	0.121191	0.115491	0.115766	0.107192	0.109959	0.115491	0.102309	0.117911	0.108904	0.118257	0.108154	0.106731		0.0111942	0.0095393	0.010116	0.0122976	0.0107266	0.0118522	0.0123086	0.0119837
Lanius_schach	0.0960905	0.0515214	0.110111	0.0954357	0.0919613	0.0497925	0.104426	0.113416	0.0924813	0.0857538	0.0974402	0.0995851	0.0939473	0.100277	0.109267		0.0104321	0.00983161	0.0108833	0.0108956	0.0076005	0.0111818	0.00857845
Lanius_senator_N	0.0775143	0.079645	0.091105	0.0782235	0.0851001	0.080375	0.0800676	0.104503	0.0782398	0.0832181	0.0752705	0.0840633	0.0731186	0.0745351	0.0996619	0.0905947		0.00432109	0.0101551	0.0101177	0.0105229	0.01041	0.010353
Lanius_senator_BS	0.0817477	0.0718016	0.0952949	0.0825224	0.08822	0.0752242	0.0864339	0.1058	0.0785396	0.0860999	0.0825976	0.0836195	0.0772483	0.0750334	0.101102	0.0866724	0.0180838		0.00961615	0.0100176	0.00994819	0.00975674	0.00950616
Lanius_somalicus	0.0532772	0.0833333	0.105263	0.0995851	0.0950567	0.0843707	0.0871369	0.109267	0.0548179	0.0943983	0.049807	0.102351	0.0554453	0.100507	0.105809	0.0916321	0.0834486	0.0865293		0.00781108	0.00996503	0.010574	0.0110254
Lanius_sphenocercus	0.0315671	0.0981556	0.10071	0.0938912	0.0934021	0.0915812	0.0812029	0.0984968	0.0539086	0.0919284	0.0473555	0.0908915	0.0323871	0.101188	0.10773	0.100292	0.085883	0.0867357	0.0498319		0.0110221	0.0117014	0.0118587
Lanius_teophronotus	0.0813871	0.0273167	0.0990305	0.0892116	0.0760719	0.0283541	0.100277	0.103043	0.0827546	0.0736515	0.079553	0.0864454	0.0797703	0.101199	0.105118	0.0549793	0.0786077	0.0731492	0.0809129	0.0906577		0.0104527	0.00930817
Lanius_tigrinus	0.10716	0.0819502	0.105263	0.100507	0.0848286	0.0857538	0.0912863	0.0945136	0.101495	0.082757	0.111078	0.109728	0.101028	0.103273	0.125173	0.0985477	0.0937452	0.0961172	0.102351	0.098119	0.0864454		0.0104654
Lanius_vittatus	0.0909006	0.0674274	0.108033	0.0899032	0.0696205	0.0677732	0.0912863	0.105118	0.0941494	0.0722683	0.0927953	0.105118	0.0900235	0.0848317	0.11964	0.0788382	0.0812971	0.0809483	0.0968188	0.0982701	0.0656985	0.0899032
WITHIN GROUPS p-DISTANCES
Group	p-dist	S.E.
Lanius borealis	0.00287333	0.00116482
Lanius bucephalus	0.00207469	0.00119588
Lanius cabanisi	n/c	n/c
Lanius collaris	0.00276625	0.00194866
Lanius collurio	0.0111405	0.00238556
Lanius cristatus	0	0
Lanius dorsalis	n/c	n/c
Lanius excubitoroides	n/c	n/c
Lanius excubitor	0.0163318	0.00245547
Lanius isabellinus	0.0306593	0.00474082
Lanius ludovicianus	0.00258477	0.00105889
Lanius mackinnoni	n/c	n/c
Lanius meridionalis	0.00299586	0.000896664
Lanius minor	0.00461042	0.00199733
Lanius nubicus	0.00138313	0.00137127
Lanius schach	0.0087598	0.00252385
Lanius senator N	0.00261257	0.00102242
Lanius senator BS	0.00339367	0.000866695
Lanius somalicus	n/c	n/c
Lanius sphenocercus	0.0115741	0.00250672
Lanius teophronotus	0.00138313	0.00123546
Lanius tigrinus	0.00184417	0.00146326
Lanius vittatus	n/c	n/c

### Sheet: CR p-distances
BETWEEN GROUPS p-DISTANCES
	Lanius_borealis	Lanius_collaris	Lanius_collurio	Lanius_cristatus	Lanius_excubitor	Lanius_isabellinus	Lanius_ludovicianus	Lanius_meridionalis	Lanius_nubicus	Lanius_schach	Lanius_senator_BS	Lanius_senator_N	Lanius_tephronotus
Lanius_borealis		0.0202565	0.0167559	0.0191828	0.0137416	0.0177909	0.0109502	0.00171498	0.0180721	0.0189427	0.0221268	0.0216243	0.0188209
Lanius_collaris	0.145768		0.0151023	0.0182211	0.0200884	0.0156891	0.0191952	0.0200818	0.0183369	0.0178298	0.0202702	0.0203285	0.0176796
Lanius_collurio	0.126331	0.0907002		0.0151982	0.0154466	0.00547412	0.0161468	0.0168738	0.0168205	0.0125661	0.0158039	0.0169947	0.0130096
Lanius_cristatus	0.149038	0.122581	0.07082		0.018732	0.0148294	0.0182861	0.0190989	0.0187442	0.0135213	0.0184998	0.0198917	0.0131008
Lanius_excubitor	0.0615942	0.120925	0.0909071	0.126882		0.0161276	0.0122031	0.013826	0.0193935	0.0175584	0.0198713	0.0213389	0.0176571
Lanius_isabellinus	0.131241	0.0936493	0.017346	0.0770055	0.0938168		0.0167494	0.0177021	0.0164996	0.0113196	0.0161569	0.0170776	0.0118166
Lanius_ludovicianus	0.0455247	0.137147	0.110256	0.137019	0.0511831	0.112554		0.0110147	0.0181734	0.0182687	0.0198106	0.0181644	0.0177528
Lanius_meridionalis	0.00154321	0.144201	0.126869	0.147436	0.0600414	0.130712	0.0439815		0.0180131	0.0188134	0.0222934	0.0218444	0.0187351
Lanius_nubicus	0.14127	0.134615	0.100882	0.114754	0.122471	0.0941041	0.121429	0.139683		0.0186754	0.019771	0.0199644	0.0179739
Lanius_schach	0.135721	0.10113	0.0531533	0.0564507	0.100389	0.0515724	0.115433	0.134071	0.113853		0.0176064	0.0192161	0
Lanius_senator_N	0.159194	0.122257	0.100371	0.121905	0.137907	0.102221	0.139887	0.160738	0.146381	0.101224		0.00661073	0.0170899
Lanius_senator_BS	0.155521	0.119471	0.103053	0.127849	0.140442	0.104853	0.130058	0.157064	0.142504	0.104017	0.0165116		0.0186556
Lanius_tephronotus	0.13535	0.1	0.0564984	0.0544872	0.103632	0.0563277	0.113854	0.133758	0.114754	0	0.102002	0.104742
WITHIN GROUPS p-DISTANCES
Group	p-dist	S.E.
Lanius borealis	0.00308642	0.00312932
Lanius collaris	n/c	n/c
Lanius collurio	0.0159712	0.00539031
Lanius cristatus	n/c	n/c
Lanius excubitor	0.00205761	0.0021781
Lanius isabellinus	0.0127321	0.00508943
Lanius ludovicianus	0.00460123	0.00277812
Lanius meridionalis	0	0
Lanius nubicus	n/c	n/c
Lanius schach	0	0
Lanius senator BS	0.00170751	0.000658195
Lanius senator N	0.000685871	0.000745435
Lanius tephronotus	n/c	n/c
